# Exploring the Structural Lexicon of the Proteome via Metric Geometry

**DOI:** 10.1101/2025.11.03.686256

**Authors:** Elijah Gunther, Pablo G. Camara

## Abstract

The three-dimensional structure of proteins is intimately linked to their function, yet establishing comprehensive frameworks for systematically comparing and organizing protein structures across the proteome remains a significant challenge. Here, we introduce GWProt, a computational framework that leverages recent advances in metric geometry, such as Gromov-Wasserstein couplings, for protein structure alignment and analysis. GWProt enables the integration of biochemical information into structural comparisons and introduces the concept of local geometric distortion, a measure that captures local conformational differences. We demonstrate the utility of this framework by identifying conformational switches within individual proteins, detecting functional domains shared among evolutionarily distant viral proteins, revealing topological rearrangements in homologous folds, and uncovering recurrent short structural motifs underlying functional domains across the human proteome. Collectively, these results establish the use of metric geometry as a versatile and quantitative framework for the systematic comparative analysis of protein structures, complementing existing approaches for elucidating protein organization.
