## Supplemental Table 1 for "Exploring the Structural Lexicon of the Proteome via Metric Geometry"

RCSB accession	chain	ligand
3gft	A	GNP
4dsn	A	GCP
4dso	A	GSP
4dst	A	GCP
4epr	A	GDP
4ept	A	GDP
4epv	A	GDP
4epw	A	GDP
4epx	A	GDP
4epy	A	GDP
4ldj	A	GDP
4lpk	B	GDP
4obe	A	GDP
4obe	B	GDP
4ql3	A	GDP
4tq9	A	GDP
4tq9	B	GDP
4tqa	A	GDP
4tqa	B	GDP
5mla	A	GSP
5mlb	A	GDP
5mlb	C	GDP
5mlb	E	GDP
5mlb	G	GDP
5o2s	A	GDP
5o2s	C	GDP
5o2s	E	GDP
5o2s	G	GDP
5o2t	A	GSP
5ocg	A	GNP
5tar	A	GDP
5ufe	A	GNP
5ufq	A	GNP
5ufq	B	GNP
5uqw	A	GDP
5usj	B	GNP
5usj	C	GNP
5usj	E	GNP
5usj	F	GNP
5v71	A	GDP
5v71	B	GDP
5v71	C	GDP
5v71	D	GDP
5v71	E	GDP
5v71	F	GDP
5v9l	A	GDP
5v9l	B	GDP
5v9l	C	GDP
5v9o	A	GDP
5vp7	A	GDP
5vp7	F	GDP
5w22	A	GDP
5w22	B	GDP
5whd	A	GDP
