## Supplemental Table 4 for "Exploring the Structural Lexicon of the Proteome via Metric Geometry"

cluster id	pathogenic snv positions	clips	homologous superfamilies	p-value	adjusted p-value
12	11	15	12	0	0
62	19	10	1	0	0
105	15	13	4	0	0
202	22	10	1	0.0002	0.00435
203	21	14	1	0.0004	0.00696
11	135	1399	255	0.0027	0.0348
33	29	88	33	0.0032	0.0348
155	10	15	1	0.003	0.0348
110	10	29	3	0.0038	0.036733333
69	8	15	1	0.0044	0.03828
21	63	317	124	0.0073	0.057736364
120	6	17	1	0.0107	0.077575
144	10	16	1	0.0208	0.1392
83	23	13	1	0.0309	0.18444
177	6	14	10	0.0318	0.18444
53	32	77	20	0.0369	0.20064375
89	7	29	1	0.0407	0.208288235
111	7	13	2	0.0471	0.22765
171	18	10	1	0.0649	0.297173684
126	12	18	4	0.0935	0.406725
4	69	692	228	0.0996	0.412628571
27	97	1087	200	0.1219	0.415666667
36	13	168	88	0.1149	0.415666667
68	8	23	1	0.1248	0.415666667
85	5	13	3	0.129	0.415666667
86	17	11	1	0.1155	0.415666667
210	4	13	1	0.1216	0.415666667
40	66	676	161	0.1528	0.4617
172	10	11	2	0.1539	0.4617
209	4	10	1	0.1878	0.54462
5	115	1392	250	0.1968	0.552309677
61	6	14	1	0.2056	0.558975
24	52	304	110	0.2185	0.576045455
18	15	183	99	0.2343	0.589114286
58	4	14	3	0.237	0.589114286
204	8	16	1	0.2659	0.642591667
153	7	16	1	0.2768	0.650854054
109	6	19	2	0.2852	0.652957895
78	19	18	4	0.2942	0.654197561
84	11	12	7	0.3083	0.654197561
201	23	18	1	0.3014	0.654197561
154	6	16	1	0.3297	0.68295
6	74	688	205	0.3493	0.692836364
47	19	83	28	0.3504	0.692836364
157	4	13	1	0.3638	0.703346667
14	82	1080	231	0.3884	0.734582609
38	11	171	88	0.4209	0.779112766
20	77	470	157	0.4577	0.82958125
13	100	854	244	0.4735	0.8323
49	21	91	29	0.4879	0.8323
200	16	18	1	0.4825	0.8323
226	10	10	1	0.5013	0.838713462
108	6	15	1	0.5204	0.854241509
170	5	11	2	0.5449	0.877894444
19	69	651	205	0.6215	0.973778571
191	8	11	1	0.6268	0.973778571
39	26	388	175	0.6453	0.984931579
0	33	238	82	0.9153	1
1	72	952	229	0.9995	1
2	33	512	173	0.9697	1
3	91	803	221	0.9807	1
7	97	1465	236	0.9951	1
8	36	627	209	0.9777	1
9	60	558	163	0.9991	1
10	31	663	219	0.9992	1
15	15	293	140	0.7654	1
16	19	327	130	1	1
17	66	570	191	0.848	1
22	32	253	91	0.9088	1
23	40	355	129	0.9269	1
25	28	496	168	0.9994	1
31	48	267	76	0.7711	1
32	16	171	52	0.997	1
35	30	500	168	0.7769	1
43	48	221	64	0.8024	1
44	25	170	59	0.9691	1
48	25	94	32	0.7044	1
50	4	16	8	0.9741	1
51	33	158	50	0.9122	1
67	6	22	1	0.9765	1
72	4	55	25	0.9957	1
98	4	16	1	0.7056	1
115	13	303	95	0.9894	1
192	5	13	1	0.7989	1
198	24	21	1	0.9696	1
199	13	19	1	0.8462	1
227	4	10	1	0.7168	1
